# Plasmid-mediated macrolide resistance among rapidly growing mycobacteria in Japan

**DOI:** 10.1101/2025.09.17.676775

**Authors:** Takeshi Komine, Panuwat Sathianpitayakul, Nobuya Sakagami, Mitsunori Yoshida, Masato Suzuki, Yoshihiko Hoshino, Panan Ratthawongjirakul, Manabu Ato, Hanako Fukano

## Abstract

**Objectives:** The spread of a transmissible plasmid carrying the 23S rRNA methylase gene *erm*(55), which confers inducible macrolide resistance in rapidly growing mycobacteria (RGM), has raised significant clinical concerns. The aim of this study was to investigate the prevalence of *erm*(55)-carrying plasmids in clinically isolated RGM strains in Japan.

**Methods:** In total, 607 RGM clinical isolates, representing 32 species or complexes, collected between 2019 and 2023 in Japan were examined. To detect the presence of *erm*(55)-carrying plasmids, we conducted PCR screening, minimum inhibitory concentration testing for clarithromycin, and whole-plasmid genome sequencing. Comparative genomic analyses were performed to characterise the plasmids.

**Results:** Among the 607 RGM isolates, 0.8% (5/607) possessed the plasmid with the *erm*(55) gene and exhibited inducible macrolide resistance, with ratios of 100% (1/1) in *Mycobacterium murale*, 50% (3/6) in *M. obuense*, and 0.8% (1/125) in *M. chelonae*. The *erm*(55)-carrying plasmids ranged from 126,187 to 170,220 bp in size. Pairwise BLASTn comparisons of the *erm*(55)-carrying plasmids showed weighted percent identity values ranging from 99.5% to 99.9%, with query and subject coverage values ranging from 74.2% to 100%. All *erm*(55) sequences (813 bp) were identical and located within a horizontal gene transfer region.

**Conclusions:** This study confirmed the presence of macrolide-resistant RGMs related to the *erm*(55)-carrying plasmid in Japan, although the overall prevalence remains low. These findings emphasise the need to consider plasmid-mediated resistance when treating infections caused by the RGM species.
