## Supplementary material for "Plasmid-mediated macrolide resistance among rapidly growing mycobacteria in Japan": Table S1

### Sheet: Table S1
Table S1. The number of the rapidly growing mycobacterial strains used in this study
Species/complex	Number of the strains used
Mycobacterium chelonae	125
Mycobacterium fortuitum complex	118
"Mycobacterium mucogenicum/phocaicum complex"	94
"Mycobacterium mageritense/houstonense complex"	60
Mycobacterium abscessus	53
Mycobacterium septicum	33
Mycobacterium peregrinum	29
Mycobacterium porcinum	18
Mycobacterium neoaurum	11
Mycobacterium wolinskyi	10
Mycobacterium brisbanense	8
Mycobacterium senegalense	7
"Mycobacterium canariasense/cosmeticum complex"	7
Mycobacterium obuense	6
Mycobacterium franklinii	4
Mycobacterium goodii	3
Mycobacterium llatzerense	3
Mycobacterium salmoniphilum	3
Mycobacterium algericum	2
Mycobacterium murale	1
Mycobacterium iranicum	1
Mycobacterium aubagnense	1
Mycobacterium chubuense	1
Mycobacterium elephantis	1
Mycobacterium fluoranthenivorans	1
Mycobacterium gilvum	1
Mycobacterium grossiae	1
Mycobacterium holsaticum	1
Mycobacterium insubricum	1
Mycobacterium novocastrense	1
Mycobacterium phlei	1
Mycobacterium smegmatis	1
Total	607

### Sheet: Table S2
Table S2. Long read sequencing analysis
Strain	Species	Isolation date	Geographical location	Source	Raw reads					Trimmed reads*					Assembled erm-carrying plasmid													Chromosome
					Number of sequences	Sum length (bp)	Minimum length (bp)	Average length (bp)	Max length (bp)	Number of sequences	Sum length (bp)	Average length (bp)	Max length (bp)		Plasmid name	Accession number	Coverage	Length	GC Content (%)	N50	Gap Ratio (%)	No. of CDSs	No. of rRNA	No. of tRNA	No. of CRISPRS	Coding Ratio (%)		Accession number	Coverage	Length	GC Content (%)	N50	Gap Ratio (%)	No. of CDSs	No. of rRNA	No. of tRNA	No. of CRISPRS	Coding Ratio (%)
SRL2021-127	Mycobacterium chelonae	2021	Japan:Shiga	Missing	1161327	1717613621	1	1479	1405107	49135	412024215	8385.6	666384		pErm55Mc1	LC872744	97	126187	64.1	126187	0	119	0	0	0	86.6		AP043661	81	4960370	64.1	4960370	0	4838	3	52	0	92.8
SRL2019-498	Mycobacterium obuense	2019-10	Japan:Kanagawa, Atsugi	Exudate	1134890	1969842465	1	1735.7	1379709	86687	890205016	10269.2	78221		pErm55Mo1	LC872745	220	155889	63.9	155889	0	148	0	0	0	88.3		AP043662	134	5672239	67.9	5672239	0	5392	6	51	2	93.8
SRL2021-291	Mycobacterium obuense	2021	Japan:Oita	Missing	1733843	4421699669	1	2550.2	931693	216896	1948200434	8982.2	61901		pErm55Mo2	LC872746	549	170220	64.3	170220	0	165	0	0	0	88.8		AP043663	314	5623270	67.9	5623270	0	5426	6	50	1	93.5
SRL2023-024	Mycobacterium obuense	2023	Japan:Aichi, Okazaki	Blood	937457	1763649085	1	1881.3	1317198	68082	533985032	7843.3	36550		pErm55Mo3	LC872747	153	146449	64.1	146449	0	141	0	0	0	86.1		AP043664	89	5685052	67.9	5685052	0	5406	6	52	1	93.7
SRL2023-035	Mycobacterium murale	2023-07	Japan:Ibaraki	Sputum	1678610	4570965328	1	2723.1	919005	227932	2076792859	9111.5	75147		pErm55Mm1	LC872748	464	143802	64.7	143802	0	139	0	0	0	88.3		AP043665	263	6436143	67.9	6436143	0	6246	6	54	0	93.6
*Trimmed by >Q20 and 5000 bp

### Sheet: Table S3
Table S3. Prevalence of the plasmid- carrying erm(55) gene among rapidly growing mycobacteria in Japan between 2019–2023.
Species	erm(55)-carrying plasmid positive (%)a
M. chelonae	1/125 (0.8)
M. obuense	3/6 (50)
M. murale	1/1 (100)
M. iranicum	0/1 (0)
The other RGM species	0/516 (0)
Total	5/607 (0.8)
aIsolates that showed positive results for the erm(55) gene on a PCR assay, inducible macrolide resistance, and detection of the plasmid assembly

### Sheet: Table S4
Table S4. Pairwise sequence similarity of erm-carrying plasmid sequences. Values represent weighted percentage identity, with query coverage and subject coverage shown in parentheses.
	CP118918.1_pMchErm55	pErm55Mc1	pErm55Mm1	pErm55Mo1	pErm55Mo2	pErm55Mo3
CP118918.1_pMchErm55		99.6 (91.8/100.0)	99.7 (91.8/87.7)	99.9 (100.0/88.2)	99.9 (100.0/80.8)	99.9 (91.8/86.1)
pErm55Mc1	99.6 (100.0/91.8)		99.5 (100.0/87.7)	99.6 (100.0/80.9)	99.7 (100.0/74.2)	99.7 (100.0/86.1)
pErm55Mm1	99.7 (87.7/91.8)	99.5 (87.7/100.0)		99.7 (87.7/80.9)	99.7 (97.6/82.5)	99.7 (87.7/86.1)
pErm55Mo1	99.9 (88.2/100.0)	99.6 (80.9/100.0)	99.7 (80.9/87.7)		99.6 (100.0/91.6)	99.9 (91.0/96.9)
pErm55Mo2	99.9 (80.8/100.0)	99.7 (74.2/100.0)	99.7 (82.5/97.6)	99.6 (91.6/100.0)		99.9 (83.4/96.9)
pErm55Mo3	99.9 (86.1/91.8)	99.7 (86.1/100.0)	99.7 (86.1/87.7)	99.9 (96.9/91.0)	99.9 (96.9/83.4)

### Sheet: Table S5
Table S5. Presence/absence of insertion sequence elements and other genes annotated with Prokka
Gene	Annotation	No. isolates	No. sequences	Avg sequences per isolate	Genome Fragment	Order within Fragment	Accessory Fragment	Accessory Order with Fragment	QC	Min group size nuc	Max group size nuc	Avg group size nuc	Erm55Mm1	Erm55Mo1	Erm55Mo2	Erm55Mo3	pErm55Mc1	pMchErm55
group_70	Insertion sequence IS5376 putative ATP-binding protein	1	1	1	1	24	17	2		800	800	800		Presence
group_97	Insertion sequence IS5376 putative ATP-binding protein	1	1	1	1	21	29	2		797	797	797			Presence
group_43	IS1380 family transposase ISMav7	1	1	1	1	189	3	1		1406	1406	1406	Presence
group_44	IS1380 family transposase ISMav7	1	1	1	1	185	4	2		1406	1406	1406	Presence
group_109	IS200/IS605 family transposase ISFsp4	6	6	1	1	164				1208	1208	1208	Presence	Presence	Presence	Presence	Presence	Presence
group_101	IS21 family transposase ISLxx3	1	1	1	1	33	24	1		815	815	815				Presence
group_100	IS256 family transposase IS1295	1	1	1	1	97	25	2		1298	1298	1298				Presence
merA_1	Mercuric reductase	2	2	1	1	88	1	6		1355	1355	1355	Presence		Presence
merA_2	Mercuric reductase	2	2	1	1	86	1	8		1385	1385	1385	Presence		Presence
merB	Alkylmercury lyase	2	2	1	1	87	1	7		641	641	641	Presence		Presence
menI	1,4-dihydroxy-2-naphthoyl-CoA hydrolase	3	3	1	1	119	14	13		452	452	452		Presence	Presence	Presence
menH	2-succinyl-6-hydroxy-2,4-cyclohexadiene-1-carboxylate synthase	3	3	1	1	120	14	12		890	890	890		Presence	Presence	Presence
fabG	3-oxoacyl-[acyl-carrier-protein] reductase FabG	6	6	1	1	16				752	752	752	Presence	Presence	Presence	Presence	Presence	Presence
rdmC	Aclacinomycin methylesterase RdmC	6	6	1	1	51				953	986	975	Presence	Presence	Presence	Presence	Presence	Presence
group_73	Acyltrehalose exporter MmpL10	3	3	1	1	123	14	9		3122	3122	3122		Presence	Presence	Presence
adh	Alcohol dehydrogenase	6	6	1	1	61				1043	1043	1043	Presence	Presence	Presence	Presence	Presence	Presence
mazE7	Antitoxin MazE7	6	6	1	1	42				236	260	240	Presence	Presence	Presence	Presence	Presence	Presence
recD2	ATP-dependent RecD-like DNA helicase	6	6	1	1	124				5912	5912	5912	Presence	Presence	Presence	Presence	Presence	Presence
group_27	Bifunctional cytochrome P450/NADPH--P450 reductase	6	6	1	1	62				3098	3194	3114	Presence	Presence	Presence	Presence	Presence	Presence
sigR	ECF RNA polymerase sigma factor SigR	6	6	1	1	60				683	683	683	Presence	Presence	Presence	Presence	Presence	Presence
eccC	ESX secretion system protein EccC	6	6	1	1	157				3008	3008	3008	Presence	Presence	Presence	Presence	Presence	Presence
eccA3	ESX-3 secretion system protein EccA3	6	6	1	1	147				1784	1784	1784	Presence	Presence	Presence	Presence	Presence	Presence
eccB5	ESX-5 secretion system ATPase EccB5	6	6	1	1	159				1538	1538	1538	Presence	Presence	Presence	Presence	Presence	Presence
eccC5	ESX-5 secretion system protein EccC5	6	6	1	1	158				1187	1187	1187	Presence	Presence	Presence	Presence	Presence	Presence
eccD5	ESX-5 secretion system protein EccD5	6	6	1	1	150				1541	1541	1541	Presence	Presence	Presence	Presence	Presence	Presence
espG5	ESX-5 secretion-associated protein EspG5	6	6	1	1	152				872	872	872	Presence	Presence	Presence	Presence	Presence	Presence
ethA	FAD-containing monooxygenase EthA	6	6	1	1	59				1379	1541	1514	Presence	Presence	Presence	Presence	Presence	Presence
fadR	Fatty acid metabolism regulator protein	3	3	1	1	117	14	15		596	596	596		Presence	Presence	Presence
nrdH	Glutaredoxin-like protein NrdH	6	6	1	1	131				251	251	251	Presence	Presence	Presence	Presence	Presence	Presence
rhaS	HTH-type transcriptional activator RhaS	6	6	1	1	96				719	719	719	Presence	Presence	Presence	Presence	Presence	Presence
betI	HTH-type transcriptional regulator BetI	6	6	1	1	45				668	668	668	Presence	Presence	Presence	Presence	Presence	Presence
hmrR	HTH-type transcriptional regulator HmrR	2	2	1	1	29	1	13		407	407	407	Presence		Presence
kstR	HTH-type transcriptional repressor KstR	3	3	1	1	114	14	7		671	671	671		Presence	Presence	Presence
mmaA4	Hydroxymycolate synthase MmaA4	6	6	1	1	63				941	941	941	Presence	Presence	Presence	Presence	Presence	Presence
group_1	hypothetical protein	6	6	1	1	98				713	968	855	Presence	Presence	Presence	Presence	Presence	Presence
group_105	hypothetical protein	6	6	1	1	162				1472	1472	1472	Presence	Presence	Presence	Presence	Presence	Presence
group_106	hypothetical protein	6	6	1	1	72				278	278	278	Presence	Presence	Presence	Presence	Presence	Presence
group_108	hypothetical protein	6	6	1	1	135				821	821	821	Presence	Presence	Presence	Presence	Presence	Presence
group_111	hypothetical protein	6	6	1	1	75				266	266	266	Presence	Presence	Presence	Presence	Presence	Presence
group_112	hypothetical protein	6	6	1	1	163				293	293	293	Presence	Presence	Presence	Presence	Presence	Presence
group_113	hypothetical protein	6	6	1	1	186				407	407	407	Presence	Presence	Presence	Presence	Presence	Presence
group_114	hypothetical protein	6	6	1	1	180				530	530	530	Presence	Presence	Presence	Presence	Presence	Presence
group_115	hypothetical protein	6	6	1	1	139				272	272	272	Presence	Presence	Presence	Presence	Presence	Presence
group_116	hypothetical protein	6	6	1	1	43				251	251	251	Presence	Presence	Presence	Presence	Presence	Presence
group_118	hypothetical protein	6	6	1	1	73				686	686	686	Presence	Presence	Presence	Presence	Presence	Presence
group_119	hypothetical protein	6	6	1	1	133				836	836	836	Presence	Presence	Presence	Presence	Presence	Presence
group_120	hypothetical protein	6	6	1	1	153				287	287	287	Presence	Presence	Presence	Presence	Presence	Presence
group_121	hypothetical protein	6	6	1	1	94				215	215	215	Presence	Presence	Presence	Presence	Presence	Presence
group_123	hypothetical protein	6	6	1	1	143				146	146	146	Presence	Presence	Presence	Presence	Presence	Presence
group_124	hypothetical protein	6	6	1	1	103				284	284	284	Presence	Presence	Presence	Presence	Presence	Presence
group_127	hypothetical protein	6	6	1	1	81				629	629	629	Presence	Presence	Presence	Presence	Presence	Presence
group_128	hypothetical protein	6	6	1	1	188				143	143	143	Presence	Presence	Presence	Presence	Presence	Presence
group_129	hypothetical protein	6	6	1	1	17				251	251	251	Presence	Presence	Presence	Presence	Presence	Presence
group_13	hypothetical protein	6	6	1	1	40				1736	2501	2254	Presence	Presence	Presence	Presence	Presence	Presence
group_130	hypothetical protein	6	6	1	1	8				392	392	392	Presence	Presence	Presence	Presence	Presence	Presence
group_131	hypothetical protein	6	6	1	1	161				1172	1172	1172	Presence	Presence	Presence	Presence	Presence	Presence
group_132	hypothetical protein	6	6	1	1	83				341	341	341	Presence	Presence	Presence	Presence	Presence	Presence
group_133	hypothetical protein	6	6	1	1	181				905	905	905	Presence	Presence	Presence	Presence	Presence	Presence
group_134	hypothetical protein	6	6	1	1	100				266	266	266	Presence	Presence	Presence	Presence	Presence	Presence
group_135	hypothetical protein	6	6	1	1	101				548	548	548	Presence	Presence	Presence	Presence	Presence	Presence
group_136	hypothetical protein	6	6	1	1	10				206	206	206	Presence	Presence	Presence	Presence	Presence	Presence
group_137	hypothetical protein	6	6	1	1	68				371	371	371	Presence	Presence	Presence	Presence	Presence	Presence
group_138	hypothetical protein	6	6	1	1	66				194	194	194	Presence	Presence	Presence	Presence	Presence	Presence
group_139	hypothetical protein	6	6	1	1	140				947	947	947	Presence	Presence	Presence	Presence	Presence	Presence
group_140	hypothetical protein	6	6	1	1	128				254	254	254	Presence	Presence	Presence	Presence	Presence	Presence
group_141	hypothetical protein	6	6	1	1	170				365	365	365	Presence	Presence	Presence	Presence	Presence	Presence
group_143	hypothetical protein	6	6	1	1	95				749	749	749	Presence	Presence	Presence	Presence	Presence	Presence
group_144	hypothetical protein	6	6	1	1	184				737	737	737	Presence	Presence	Presence	Presence	Presence	Presence
group_145	hypothetical protein	6	6	1	1	156				305	305	305	Presence	Presence	Presence	Presence	Presence	Presence
group_146	hypothetical protein	6	6	1	1	129				212	212	212	Presence	Presence	Presence	Presence	Presence	Presence
group_147	hypothetical protein	6	6	1	1	160				1088	1088	1088	Presence	Presence	Presence	Presence	Presence	Presence
group_148	hypothetical protein	6	6	1	1	107				611	611	611	Presence	Presence	Presence	Presence	Presence	Presence
group_149	hypothetical protein	6	6	1	1	144				392	392	392	Presence	Presence	Presence	Presence	Presence	Presence
group_150	hypothetical protein	6	6	1	1	148				1640	1640	1640	Presence	Presence	Presence	Presence	Presence	Presence
group_151	hypothetical protein	6	6	1	1	171				392	392	392	Presence	Presence	Presence	Presence	Presence	Presence
group_152	hypothetical protein	6	6	1	1	141				1082	1082	1082	Presence	Presence	Presence	Presence	Presence	Presence
group_153	hypothetical protein	6	6	1	1	80				353	353	353	Presence	Presence	Presence	Presence	Presence	Presence
group_154	hypothetical protein	6	6	1	1	134				776	776	776	Presence	Presence	Presence	Presence	Presence	Presence
group_155	hypothetical protein	6	6	1	1	7				260	260	260	Presence	Presence	Presence	Presence	Presence	Presence
group_156	hypothetical protein	6	6	1	1	174				287	287	287	Presence	Presence	Presence	Presence	Presence	Presence
group_157	hypothetical protein	6	6	1	1	169				635	635	635	Presence	Presence	Presence	Presence	Presence	Presence
group_158	hypothetical protein	6	6	1	1	84				425	425	425	Presence	Presence	Presence	Presence	Presence	Presence
group_159	hypothetical protein	6	6	1	1	136				695	695	695	Presence	Presence	Presence	Presence	Presence	Presence
group_16	hypothetical protein	6	6	1	1	15				1268	1565	1416	Presence	Presence	Presence	Presence	Presence	Presence
group_160	hypothetical protein	6	6	1	1	105				224	224	224	Presence	Presence	Presence	Presence	Presence	Presence
group_161	hypothetical protein	6	6	1	1	173				326	326	326	Presence	Presence	Presence	Presence	Presence	Presence
group_164	hypothetical protein	6	6	1	1	74				389	389	389	Presence	Presence	Presence	Presence	Presence	Presence
group_166	hypothetical protein	6	6	1	1	78				803	803	803	Presence	Presence	Presence	Presence	Presence	Presence
group_167	hypothetical protein	6	6	1	1	82				581	581	581	Presence	Presence	Presence	Presence	Presence	Presence
group_168	hypothetical protein	6	6	1	1	106				527	527	527	Presence	Presence	Presence	Presence	Presence	Presence
group_169	hypothetical protein	6	6	1	1	126				440	440	440	Presence	Presence	Presence	Presence	Presence	Presence
group_17	hypothetical protein	6	6	1	1	18				431	554	513	Presence	Presence	Presence	Presence	Presence	Presence
group_170	hypothetical protein	6	6	1	1	172				1745	1745	1745	Presence	Presence	Presence	Presence	Presence	Presence
group_171	hypothetical protein	6	6	1	1	19				1292	1292	1292	Presence	Presence	Presence	Presence	Presence	Presence
group_173	hypothetical protein	6	6	1	1	138				2831	2831	2831	Presence	Presence	Presence	Presence	Presence	Presence
group_175	hypothetical protein	6	6	1	1	13				686	689	688	Presence	Presence	Presence	Presence	Presence	Presence
group_179	hypothetical protein	6	6	1	1	142				815	815	815	Presence	Presence	Presence	Presence	Presence	Presence
group_18	hypothetical protein	6	6	1	1	191				866	989	968	Presence	Presence	Presence	Presence	Presence	Presence
group_181	hypothetical protein	6	6	1	1	102				1541	1541	1541	Presence	Presence	Presence	Presence	Presence	Presence
group_182	hypothetical protein	6	6	1	1	175				2003	2003	2003	Presence	Presence	Presence	Presence	Presence	Presence
group_183	hypothetical protein	6	6	1	1	190				1307	1307	1307	Presence	Presence	Presence	Presence	Presence	Presence
group_185	hypothetical protein	6	6	1	1	154				305	305	305	Presence	Presence	Presence	Presence	Presence	Presence
group_186	hypothetical protein	6	6	1	1	137				2117	2120	2118	Presence	Presence	Presence	Presence	Presence	Presence
group_187	hypothetical protein	6	6	1	1	155				1211	1211	1211	Presence	Presence	Presence	Presence	Presence	Presence
group_188	hypothetical protein	6	6	1	1	65				680	680	680	Presence	Presence	Presence	Presence	Presence	Presence
group_19	hypothetical protein	6	6	1	1	183				5381	5522	5475	Presence	Presence	Presence	Presence	Presence	Presence
group_190	hypothetical protein	6	6	1	1	146				413	419	416	Presence	Presence	Presence	Presence	Presence	Presence
group_192	hypothetical protein	6	6	1	1	54				620	620	620	Presence	Presence	Presence	Presence	Presence	Presence
group_20	hypothetical protein	6	6	1	1	182				575	668	590	Presence	Presence	Presence	Presence	Presence	Presence
group_21	hypothetical protein	6	6	1	1	179				650	716	694	Presence	Presence	Presence	Presence	Presence	Presence
group_22	hypothetical protein	6	6	1	1	104				527	617	542	Presence	Presence	Presence	Presence	Presence	Presence
group_23	hypothetical protein	6	6	1	1	93				143	152	146	Presence	Presence	Presence	Presence	Presence	Presence
group_24	hypothetical protein	6	6	1	1	79				335	422	349	Presence	Presence	Presence	Presence	Presence	Presence
group_25	hypothetical protein	6	6	1	1	77				1610	1769	1742	Presence	Presence	Presence	Presence	Presence	Presence
group_26	hypothetical protein	6	6	1	1	71				1001	1214	1036	Presence	Presence	Presence	Presence	Presence	Presence
xerC	hypothetical protein	6	6	1	1	92				1187	1637	1304	Presence	Presence	Presence	Presence	Presence	Presence
group_34	hypothetical protein	6	6	1	1	44				818	863	840	Presence	Presence	Presence	Presence	Presence	Presence
espI	hypothetical protein	6	6	1	1	151				971	1883	1729	Presence	Presence	Presence	Presence	Presence	Presence
group_5	hypothetical protein	6	6	1	1	165				386	2393	824	Presence	Presence	Presence	Presence	Presence	Presence
group_6	hypothetical protein	6	6	1	1	145				1031	1418	1353	Presence	Presence	Presence	Presence	Presence	Presence
group_8	hypothetical protein	6	6	1	1	130				626	1208	1111	Presence	Presence	Presence	Presence	Presence	Presence
group_45	hypothetical protein	5	5	1	1	167	2	2		455	455	455	Presence	Presence	Presence		Presence	Presence
group_72	hypothetical protein	5	5	1	1	127	17	1		416	416	416		Presence	Presence	Presence	Presence	Presence
group_88	hypothetical protein	5	5	1	1	64	20	1		314	314	314		Presence	Presence	Presence	Presence	Presence
group_15	hypothetical protein	4	4	1	1	9	7	1		245	263	254	Presence			Presence	Presence	Presence
group_39	hypothetical protein	4	4	1	1	12	5	1		575	575	575	Presence			Presence	Presence	Presence
group_68	hypothetical protein	4	4	1	1	177	19	1		386	386	386		Presence		Presence	Presence	Presence
group_14	hypothetical protein	3	3	1	1	178	19	2		323	410	368			Presence		Presence	Presence
group_36	hypothetical protein	3	3	1	1	111	14	4		1334	1466	1378		Presence	Presence	Presence
group_46	hypothetical protein	3	3	1	1	166	2	3		182	182	182	Presence	Presence			Presence
group_69	hypothetical protein	3	3	1	1	168	2	1		287	287	287		Presence			Presence	Presence
group_74	hypothetical protein	3	3	1	1	122	14	10		635	635	635		Presence	Presence	Presence
group_75	hypothetical protein	3	3	1	1	121	14	11		869	869	869		Presence	Presence	Presence
group_81	hypothetical protein	3	3	1	1	115	14	8		464	464	464		Presence	Presence	Presence
group_83	hypothetical protein	3	3	1	1	113	14	6		512	512	512		Presence	Presence	Presence
group_84	hypothetical protein	3	3	1	1	112	14	5		692	692	692		Presence	Presence	Presence
group_85	hypothetical protein	3	3	1	1	110	14	3		332	332	332		Presence	Presence	Presence
group_87	hypothetical protein	3	3	1	1	69	22	1		569	569	569		Presence		Presence	Presence
group_89	hypothetical protein	3	3	1	1	52	23	1		434	434	434		Presence	Presence	Presence
group_91	hypothetical protein	3	3	1	1	38	15	2		734	734	734		Presence	Presence			Presence
group_92	hypothetical protein	3	3	1	1	37	15	3		1022	1022	1022		Presence	Presence			Presence
group_93	hypothetical protein	3	3	1	1	36	15	4		2606	2606	2606		Presence	Presence			Presence
group_94	hypothetical protein	3	3	1	1	35	15	5		1610	1610	1610		Presence	Presence			Presence
group_95	hypothetical protein	3	3	1	1	34	15	6		692	692	692		Presence	Presence			Presence
group_99	hypothetical protein	3	3	1	1	14	26	1		284	284	284				Presence	Presence	Presence
group_4	hypothetical protein	2	2	1	1	32	1	1		1025	1028	1026	Presence		Presence
group_40	hypothetical protein	2	2	1	1	1	8	1		314	314	314	Presence				Presence
group_49	hypothetical protein	2	2	1	1	91	1	3		1838	1838	1838	Presence		Presence
group_50	hypothetical protein	2	2	1	1	90	1	4		2114	2114	2114	Presence		Presence
group_51	hypothetical protein	2	2	1	1	89	1	5		422	422	422	Presence		Presence
group_55	hypothetical protein	2	2	1	1	85	1	9		368	368	368	Presence		Presence
group_56	hypothetical protein	2	2	1	1	26	1	10		317	317	317	Presence		Presence
group_57	hypothetical protein	2	2	1	1	27	1	11		590	590	590	Presence		Presence
group_58	hypothetical protein	2	2	1	1	28	1	12		926	926	926	Presence		Presence
group_60	hypothetical protein	2	2	1	1	30	1	14		146	146	146	Presence		Presence
group_61	hypothetical protein	2	2	1	1	31	1	2		1190	1190	1190	Presence		Presence
group_62	hypothetical protein	2	2	1	1	67	6	1		224	224	224	Presence		Presence
group_66	hypothetical protein	2	2	1	1	2	18	2		239	239	239		Presence	Presence
group_67	hypothetical protein	2	2	1	1	3	18	1		203	203	203		Presence	Presence
group_90	hypothetical protein	2	2	1	1	39	15	1		146	146	146		Presence				Presence
group_102	hypothetical protein	1	1	1	1	76	24	2		1679	1679	1679				Presence
group_103	hypothetical protein	1	1	1	1	70	27	1		293	293	293						Presence
group_104	hypothetical protein	1	1	1	1	49	28	1		188	188	188						Presence
group_11	hypothetical protein	1	1	1	1	58	21	1		167	167	167		Presence
group_2	hypothetical protein	1	1	1	1	99	25	1		305	305	305				Presence
group_38	hypothetical protein	1	1	1	1	4	12	1		233	233	233	Presence
group_41	hypothetical protein	1	1	1	1	192	3	2		146	146	146	Presence
group_42	hypothetical protein	1	1	1	1	187	4	1		146	146	146	Presence
group_47	hypothetical protein	1	1	1	1	132	10	1		338	338	338	Presence
group_48	hypothetical protein	1	1	1	1	125	9	1		224	224	224	Presence
group_7	hypothetical protein	1	1	1	1	22	29	3		368	368	368			Presence
group_71	hypothetical protein	1	1	1	1	25	17	3		1622	1622	1622		Presence
group_9	hypothetical protein	1	1	1	1	23	11	1		527	527	527	Presence
group_96	hypothetical protein	1	1	1	1	20	29	1		1610	1610	1610			Presence
group_98	hypothetical protein	1	1	1	1	108	14	1		89	89	89			Presence
lcfB	Long-chain-fatty-acid--CoA ligase	6	6	1	1	53				344	1607	1396	Presence	Presence	Presence	Presence	Presence	Presence
group_63	Long-chain-fatty-acid--CoA ligase	1	1	1	1	50	13	1		1319	1319	1319	Presence
mycP3	Mycosin-3	6	6	1	1	149				1394	1394	1394	Presence	Presence	Presence	Presence	Presence	Presence
papA5	Phthiocerol/phthiodiolone dimycocerosyl transferase	6	6	1	1	46				1310	1310	1310	Presence	Presence	Presence	Presence	Presence	Presence
group_32	putative cutinase	6	6	1	1	47				581	782	748	Presence	Presence	Presence	Presence	Presence	Presence
group_78	Putative cytochrome P450 123	3	3	1	1	118	14	14		1196	1196	1196		Presence	Presence	Presence
group_31	Putative cytochrome P450 138	6	6	1	1	48				1364	1364	1364	Presence	Presence	Presence	Presence	Presence	Presence
mazF7	putative endoribonuclease MazF7	6	6	1	1	41				359	359	359	Presence	Presence	Presence	Presence	Presence	Presence
sadH	Putative oxidoreductase SadH	6	6	1	1	57				869	869	869	Presence	Presence	Presence	Presence	Presence	Presence
group_80	putative protein	3	3	1	1	116	14	16		1049	1049	1049		Presence	Presence	Presence
group_163	Ribonuclease VapC21	6	6	1	1	11				425	425	425	Presence	Presence	Presence	Presence	Presence	Presence
carB	rRNA methyltransferase	6	6	1	1	176				812	812	812	Presence	Presence	Presence	Presence	Presence	Presence
mdtJ_1	Spermidine export protein MdtJ	6	6	1	1	56				287	488	423	Presence	Presence	Presence	Presence	Presence	Presence
mdtJ_2	Spermidine export protein MdtJ	6	6	1	1	55				317	317	317	Presence	Presence	Presence	Presence	Presence	Presence
xerC_1	Tyrosine recombinase XerC	3	3	1	1	5	16	1		2327	2327	2327		Presence	Presence			Presence
xerC_2	Tyrosine recombinase XerC	3	3	1	1	6	16	2		1172	1172	1172		Presence	Presence			Presence
xerC_3	Tyrosine recombinase XerC	3	3	1	1	109	14	2		1127	1127	1127		Presence	Presence	Presence
